# Genome-wide identification, characterization and expression analysis of *CsC3H* gene family in cucumber (*Cucumis sativus* L) under various abiotic stresses

**DOI:** 10.1101/2024.12.23.630068

**Authors:** Saleem Uddin, Sadia Gull, Umer Mahmood

## Abstract

The CCCH zinc finger (C3H) gene family plays a significant role in plant growth, development, and stress response mechanisms. In cucumber (*Cucumis sativus* L), the CsC3H gene family has been implicated in mediating responses to abiotic stresses, though its functional characterization remains underexplored. This study provides a comprehensive genome-wide identification, characterization, and expression analysis of the CsC3H gene family in cucumber, with a focus on their roles in stress tolerance. 38 CsC3H genes have been discovered, and detailed conserved motif and domain analyses revealed key structural features essential for their function. Phylogenetic analysis classified the CsC3H proteins into four distinct subfamilies (CsC3H I–IV), highlighting functional diversification. The gene duplication and expansion analysis indicated that the C3H gene family grew due to both tandem and segmental duplications, with segmental duplications playing a predominant role. qRT-PCR expression profiling revealed widespread expression of CsC3H genes across various cucumber tissues, with distinct differential expression patterns under waterlogging and hormonal treatments (NAA, ETH, MeJA). Notably, CsC3H9 was localized to the nucleus, indicating its potential involvement in regulating cellular processes under stress. These results offer novel information for future studies focused on leveraging genetic innovations to improve stress resilience in cucurbits and other crops while also offering new perspectives on the functional role of CsC3H genes in cucumber.
