## Additional file for "Genome-wide identification, characterization and expression analysis of *CsC3H* gene family in cucumber (*Cucumis sativus* L) under various abiotic stresses"

### Sheet: Table S1
Table S1. Cis-regulatory elements in the promoter of OsC3H genes (2000 bp upstream of CDS).
Gene	Element	Sequence	Start	End	Element function
CsC3H1	TCA-element	CCATCTTTTT	1284	1293	Salicylic acid responsive
CsC3H1	GC-motif	CCCCCG	1109	1115	Anoxic specific inducibility
CsC3H1	ABRE	ACGTG	1230	1235	Abscisic acid responsive
CsC3H1	G-box	CACGAC	1003	1009	Light responsive
CsC3H1	G-box	TACGTG	1230	1236	Light responsive
CsC3H1	CCAAT-box	CAACGG	785	791	MYBHv1 binding site
CsC3H1	AE-box	AGAAACAA	515	523	Light responsive
CsC3H1	MBS	CAACTG	548	554	Drought inducibility
CsC3H1	MBS	CAACTG	1307	1313	Drought inducibility
CsC3H1	TGA-element	AACGAC	1070	1076	auxin-responsive element
CsC3H1	ARE	AAACCA	507	513	Anaerobic induction
CsC3H1	LAMP-element	CTTTATCA	1191	1199	Light responsive
CsC3H1	O2-site	GATGATGTGG	319	328	Zein metabolism regulation
CsC3H10	TCA-element	CCATCTTTTT	333	342	Salicylic acid responsive
CsC3H10	CAT-box	GCCACT	313	319	Meristem Expression
CsC3H10	GC-motif	CCCCCG	305	311	Anoxic specific inducibility
CsC3H10	G-Box	CACGTT	929	935	Light responsive
CsC3H10	G-box	CACGTC	347	353	Light responsive
CsC3H10	CCAAT-box	CAACGG	506	512	MYBHv1 binding site
CsC3H10	CCAAT-box	CAACGG	788	794	MYBHv1 binding site
CsC3H10	CGTCA-motif	CGTCA	327	332	MeJA responsive
CsC3H10	CGTCA-motif	CGTCA	367	372	MeJA responsive
CsC3H10	CGTCA-motif	CGTCA	382	387	MeJA responsive
CsC3H10	CGTCA-motif	CGTCA	409	414	MeJA responsive
CsC3H10	CGTCA-motif	CGTCA	510	515	MeJA responsive
CsC3H10	3-AF1 binding site	TAAGAGAGGAA	228	238	Light responsive
CsC3H10	Box 4	ATTAAT	22	28	Light responsive
CsC3H10	Box 4	ATTAAT	39	45	Light responsive
CsC3H10	MBS	CAACTG	83	89	Drought inducibility
CsC3H10	MBS	CAACTG	140	146	Drought inducibility
CsC3H10	TGACG-motif	TGACG	327	332	MeJA responsive
CsC3H10	TGACG-motif	TGACG	367	372	MeJA responsive
CsC3H10	TGACG-motif	TGACG	382	387	MeJA responsive
CsC3H10	TGACG-motif	TGACG	409	414	MeJA responsive
CsC3H10	TGACG-motif	TGACG	510	515	MeJA responsive
CsC3H11	CGTCA-motif	CGTCA	1122	1127	MeJA responsive
CsC3H11	CGTCA-motif	CGTCA	1896	1901	MeJA responsive
CsC3H11	TCCC-motif	TCTCCCT	229	236	Light responsive
CsC3H11	TCCC-motif	TCTCCCT	1840	1847	Light responsive
CsC3H11	TCCC-motif	TCTCCCT	2575	2582	Light responsive
CsC3H11	AE-box	AGAAACTT	2189	2197	Light responsive
CsC3H11	AE-box	AGAAACAA	2203	2211	Light responsive
CsC3H11	TGA-element	AACGAC	166	172	auxin-responsive element
CsC3H11	ARE	AAACCA	2479	2485	Anaerobic induction
CsC3H11	ARE	AAACCA	2868	2874	Anaerobic induction
CsC3H11	MBS	CAACTG	193	199	Drought inducibility
CsC3H11	MBS	CAACTG	1983	1989	Drought inducibility
CsC3H11	TGACG-motif	TGACG	1122	1127	MeJA responsive
CsC3H11	TGACG-motif	TGACG	1896	1901	MeJA responsive
CsC3H11	GARE-motif	TCTGTTG	1753	1760	Gibberellin responsive
CsC3H11	HD-Zip 3	GTAAT(G/C)ATTAC	2348	2357.5	protein binding site
CsC3H11	TCT-motif	TCTTAC	2220	2226	Light responsive
CsC3H11	ABRE	TACGGTC	1939	1946	Abscisic acid responsive
CsC3H11	ABRE	ACGTG	2378	2383	Abscisic acid responsive
CsC3H11	TCA-element	CCATCTTTTT	292	301	Salicylic acid responsive
CsC3H11	TCA-element	CCATCTTTTT	1471	1480	Salicylic acid responsive
CsC3H11	TCA-element	CCATCTTTTT	2075	2084	Salicylic acid responsive
CsC3H11	TCA-element	CCATCTTTTT	2446	2455	Salicylic acid responsive
CsC3H11	G-box	CACGAC	2114	2120	Light responsive
CsC3H11	G-box	CACGTC	2377	2383	Light responsive
CsC3H11	G-box	CACGAC	2758	2764	Light responsive
CsC3H12	AuxRR-core	GGTCCAT	54	61	Auxin responsive
CsC3H12	CGTCA-motif	CGTCA	44	49	MeJA responsive
CsC3H12	CGTCA-motif	CGTCA	593	598	MeJA responsive
CsC3H12	CGTCA-motif	CGTCA	854	859	MeJA responsive
CsC3H12	CGTCA-motif	CGTCA	1382	1387	MeJA responsive
CsC3H12	TCCC-motif	TCTCCCT	577	584	Light responsive
CsC3H12	GATA-motif	GATAGGG	118	125	Light responsive
CsC3H12	GARE-motif	TCTGTTG	760	767	Gibberellin responsive
CsC3H12	TGACG-motif	TGACG	44	49	MeJA responsive
CsC3H12	TGACG-motif	TGACG	593	598	MeJA responsive
CsC3H12	TGACG-motif	TGACG	854	859	MeJA responsive
CsC3H12	TGACG-motif	TGACG	1382	1387	MeJA responsive
CsC3H12	ARE	AAACCA	674	680	Anaerobic induction
CsC3H12	LAMP-element	CCTTATCCA	712	721	Light responsive
CsC3H12	O2-site	GATGACATGG	836	845	Zein metabolism regulation
CsC3H12	O2-site	GATGATGTGG	1202	1211	Zein metabolism regulation
CsC3H12	CAT-box	GCCACT	774	780	Meristem Expression
CsC3H12	CAT-box	GCCACT	1161	1167	Meristem Expression
CsC3H12	G-Box	CACGTT	1064	1070	Light responsive
CsC3H12	ABRE	TACGGTC	10	17	Abscisic acid responsive
CsC3H12	ABRE	ACGTG	460	465	Abscisic acid responsive
CsC3H12	ABRE	ACGTG	1065	1070	Abscisic acid responsive
CsC3H12	G-box	TACGTG	459	465	Light responsive
CsC3H12	G-box	GCCACGTGGA	1062	1071	Light responsive
CsC3H12	CCAAT-box	CAACGG	1357	1363	MYBHv1 binding site
CsC3H13	3-AF1 binding site	TAAGAGAGGAA	12	22	Light responsive
CsC3H13	AuxRR-core	GGTCCAT	422	429	Auxin responsive
CsC3H13	MBS	CAACTG	89	95	Drought inducibility
CsC3H13	Sp1	GGGCGG	186	192	Light responsive
CsC3H13	Box 4	ATTAAT	565	571	Light responsive
CsC3H13	G-Box	CACGTT	828	834	Light responsive
CsC3H13	ABRE	CGTACGTGCA	307	316	Abscisic acid responsive
CsC3H13	ABRE	ACGTG	828	833	Abscisic acid responsive
CsC3H13	P-box	CCTTTTG	815	822	Gibberellin responsive
CsC3H13	G-box	CACGAC	409	415	Light responsive
CsC3H14	GARE-motif	TCTGTTG	1540	1547	Gibberellin responsive
CsC3H14	GARE-motif	TCTGTTG	1599	1606	Gibberellin responsive
CsC3H14	MBS	CAACTG	983	989	Drought inducibility
CsC3H14	MBS	CAACTG	1937	1943	Drought inducibility
CsC3H14	MBS	CAACTG	2033	2039	Drought inducibility
CsC3H14	TGACG-motif	TGACG	987	992	MeJA responsive
CsC3H14	ARE	AAACCA	468	474	Anaerobic induction
CsC3H14	TGA-element	AACGAC	1339	1345	auxin-responsive element
CsC3H14	O2-site	GATGACATGG	64	73	Zein metabolism regulation
CsC3H14	O2-site	GTTGACGTGA	397	406	Zein metabolism regulation
CsC3H14	O2-site	GATGACATGG	1837	1846	Zein metabolism regulation
CsC3H14	AE-box	AGAAACAA	1706	1714	Light responsive
CsC3H14	CGTCA-motif	CGTCA	987	992	MeJA responsive
CsC3H14	TCCC-motif	TCTCCCT	1753	1760	Light responsive
CsC3H14	GATT-motif	CTCCTGATTGGA	740	751	Light responsive
CsC3H14	G-box	TACGTG	143	149	Light responsive
CsC3H14	G-box	CACGTG	728	734	Light responsive
CsC3H14	TC-rich repeats	GTTTTCTTAC	1400	1409	Defense and stress responsive
CsC3H14	G-Box	CACGTG	728	734	Light responsive
CsC3H14	ABRE	ACGTG	144	149	Abscisic acid responsive
CsC3H14	ABRE	CACGTG	728	734	Abscisic acid responsive
CsC3H14	ABRE	ACGTG	729	734	Abscisic acid responsive
CsC3H14	LTR	CCGAAA	838	844	Low temperature responsive
CsC3H14	P-box	CCTTTTG	760	767	Gibberellin responsive
CsC3H15	G-box	CACGTC	267	273	Light responsive
CsC3H15	ABRE	ACGTG	268	273	Abscisic acid responsive
CsC3H15	P-box	CCTTTTG	433	440	Gibberellin responsive
CsC3H15	CAT-box	GCCACT	1281	1287	Meristem Expression
CsC3H15	TGACG-motif	TGACG	504	509	MeJA responsive
CsC3H15	TGACG-motif	TGACG	1233	1238	MeJA responsive
CsC3H15	MBS	CAACTG	765	771	Drought inducibility
CsC3H15	MBS	CAACTG	926	932	Drought inducibility
CsC3H15	TGA-element	AACGAC	1117	1123	Auxin responsive
CsC3H15	Sp1	GGGCGG	92	98	Light responsive
CsC3H15	Box 4	ATTAAT	547	553	Light responsive
CsC3H15	CGTCA-motif	CGTCA	504	509	MeJA responsive
CsC3H15	CGTCA-motif	CGTCA	1233	1238	MeJA responsive
CsC3H15	I-box	AGATAAGG	121	129	Light responsive
CsC3H15	AuxRR-core	GGTCCAT	731	738	Auxin responsive
CsC3H15	AuxRR-core	GGTCCAT	856	863	Auxin responsive
CsC3H15	AE-box	AGAAACTT	399	407	Light responsive
CsC3H16	Sp1	GGGCGG	383	389	Light responsive
CsC3H16	O2-site	GTTGACGTGA	25	34	Zein metabolism regulation
CsC3H16	O2-site	GATGACATGG	1045	1054	Zein metabolism regulation
CsC3H16	AuxRE	TGTCTCAATAAG	805	816	Auxin responsive
CsC3H16	GARE-motif	TCTGTTG	121	128	Gibberellin responsive
CsC3H16	G-box	CACGTG	28	34	Light responsive
CsC3H16	ABRE	ACGTG	20	25	Abscisic acid responsive
CsC3H16	ABRE	CACGTG	28	34	Abscisic acid responsive
CsC3H16	ABRE	ACGTG	29	34	Abscisic acid responsive
CsC3H16	G-Box	CACGTT	19	25	Light responsive
CsC3H16	G-Box	CACGTG	28	34	Light responsive
CsC3H16	TCA-element	TCAGAAGAGG	993	1002	Salicylic acid responsive
CsC3H17	TCT-motif	TCTTAC	796	802	Light responsive
CsC3H17	TCT-motif	TCTTAC	920	926	Light responsive
CsC3H17	LTR	CCGAAA	607	613	Low temperature responsive
CsC3H17	LTR	CCGAAA	1636	1642	Low temperature responsive
CsC3H17	ABRE	ACGTG	488	493	Abscisic acid responsive
CsC3H17	ABRE	ACGTG	1518	1523	Abscisic acid responsive
CsC3H17	P-box	CCTTTTG	98	105	Gibberellin responsive
CsC3H17	P-box	CCTTTTG	1605	1612	Gibberellin responsive
CsC3H17	G-Box	CACGTT	487	493	Light responsive
CsC3H17	G-Box	CACGTT	1517	1523	Light responsive
CsC3H17	TATC-box	TATCCCA	2539	2546	Gibberellin responsive
CsC3H17	Gap-box	CAAATGAA(A/G)A	1319	1328.5	Light responsive
CsC3H17	CAT-box	GCCACT	1456	1462	Meristem Expression
CsC3H17	CAT-box	GCCACT	2394	2400	Meristem Expression
CsC3H17	CCAAT-box	CAACGG	1720	1726	MYBHv1 binding site
CsC3H17	CCAAT-box	CAACGG	1833	1839	MYBHv1 binding site
CsC3H17	G-box	ACACGTG(G/t)CACC	1687	1697.5	Light responsive
CsC3H17	circadian	CAAAGATATC	2614	2623	Circadian control
CsC3H17	I-box	AGATAAGG	705	713	Light responsive
CsC3H17	I-box	AAGATAAGGCT	932	942	Light responsive
CsC3H17	I-box	TGATAATGT	2148	2157	Light responsive
CsC3H17	I-box	AAGATAAGGCT	2807	2817	Light responsive
CsC3H17	CGTCA-motif	CGTCA	263	268	MeJA responsive
CsC3H17	CGTCA-motif	CGTCA	1657	1662	MeJA responsive
CsC3H17	CGTCA-motif	CGTCA	1724	1729	MeJA responsive
CsC3H17	AE-box	AGAAACTT	2098	2106	Light responsive
CsC3H17	O2-site	GATGATGTGG	2149	2158	Zein metabolism regulation
CsC3H17	MBS	CAACTG	128	134	Drought inducibility
CsC3H17	MBS	CAACTG	185	191	Drought inducibility
CsC3H17	MBS	CAACTG	477	483	Drought inducibility
CsC3H17	MBS	CAACTG	1798	1804	Drought inducibility
CsC3H17	TGACG-motif	TGACG	263	268	MeJA responsive
CsC3H17	TGACG-motif	TGACG	1657	1662	MeJA responsive
CsC3H17	TGACG-motif	TGACG	1724	1729	MeJA responsive
CsC3H17	Box III	atCATTTTCACt	850	862	protein binding site
CsC3H17	ARE	AAACCA	678	684	Anaerobic induction
CsC3H17	MSA-like	TCCAACGGT	1831	1840	Cell cycle regulation
CsC3H18	MBS	CAACTG	89	95	Drought inducibility
CsC3H18	TGACG-motif	TGACG	616	621	MeJA responsive
CsC3H18	CGTCA-motif	CGTCA	616	621	MeJA responsive
CsC3H18	CAT-box	GCCACT	161	167	Meristem Expression
CsC3H18	AuxRR-core	GGTCCAT	490	497	Auxin responsive
CsC3H19	TCA-element	CCATCTTTTT	172	181	Salicylic acid responsive
CsC3H19	TCA-element	CCATCTTTTT	736	746	Salicylic acid responsive
CsC3H19	CAT-box	GCCACT	566	572	Meristem Expression
CsC3H19	LTR	CCGAAA	66	72	Low temperature responsive
CsC3H19	CCAAT-box	CAACGG	251	257	MYBHv1 binding site
CsC3H19	AE-box	AGAAACAA	817	825	Light responsive
CsC3H19	CGTCA-motif	CGTCA	897	902	MeJA responsive
CsC3H19	CGTCA-motif	CGTCA	996	1001	MeJA responsive
CsC3H19	CGTCA-motif	CGTCA	1011	1016	MeJA responsive
CsC3H19	TGACG-motif	TGACG	897	902	MeJA responsive
CsC3H19	TGACG-motif	TGACG	996	1001	MeJA responsive
CsC3H19	TGACG-motif	TGACG	1011	1016	MeJA responsive
CsC3H19	MBS	CAACTG	923	929	Drought inducibility
CsC3H19	ARE	AAACCA	759	765	Anaerobic induction
CsC3H2	I-box	TGATAATGT	705	714	Light responsive
CsC3H2	AuxRR-core	GGTCCAT	1432	1439	Auxin responsive
CsC3H2	ARE	AAACCA	153	159	Anaerobic induction
CsC3H2	ARE	AAACCA	303	309	Anaerobic induction
CsC3H2	ARE	AAACCA	437	443	Anaerobic induction
CsC3H2	ARE	AAACCA	1356	1362	Anaerobic induction
CsC3H2	ARE	AAACCA	1425	1431	Anaerobic induction
CsC3H2	GARE-motif	TCTGTTG	313	320	Gibberellin responsive
CsC3H2	GARE-motif	TCTGTTG	386	393	Gibberellin responsive
CsC3H2	GARE-motif	TCTGTTG	1225	1232	Gibberellin responsive
CsC3H2	ABRE	ACGTG	1296	1301	Abscisic acid responsive
CsC3H2	ABRE	ACGTG	1560	1565	Abscisic acid responsive
CsC3H2	MRE	AACCTAA	250	257	Light responsive
CsC3H2	G-box	CACGTC	1295	1301	Light responsive
CsC3H2	G-box	CACGTC	1559	1565	Light responsive
CsC3H20	ARE	AAACCA	1191	1197	Anaerobic induction
CsC3H20	ARE	AAACCA	1509	1515	Anaerobic induction
CsC3H20	TGA-element	AACGAC	1668	1674	Auxin responsive
CsC3H20	GARE-motif	TCTGTTG	745	752	Gibberellin responsive
CsC3H20	MBS	CAACTG	1801	1807	Drought inducibility
CsC3H20	TGACG-motif	TGACG	157	162	MeJA responsive
CsC3H20	TGACG-motif	TGACG	614	619	MeJA responsive
CsC3H20	TGACG-motif	TGACG	1159	1164	MeJA responsive
CsC3H20	TGACG-motif	TGACG	1406	1411	MeJA responsive
CsC3H20	TGACG-motif	TGACG	1854	1859	MeJA responsive
CsC3H20	TGACG-motif	TGACG	1908	1913	MeJA responsive
CsC3H20	TGACG-motif	TGACG	2058	2063	MeJA responsive
CsC3H20	TGACG-motif	TGACG	2118	2123	MeJA responsive
CsC3H20	TGACG-motif	TGACG	2154	2159	MeJA responsive
CsC3H20	TGA-box	TGACGTAA	1156	1164	Auxin responsive
CsC3H20	CAG-motif	GAAAGGCAGAC	1461	1471	Light responsive
CsC3H20	AE-box	AGAAACTT	500	508	Light responsive
CsC3H20	AuxRR-core	GGTCCAT	419	426	Auxin responsive
CsC3H20	CGTCA-motif	CGTCA	157	162	MeJA responsive
CsC3H20	CGTCA-motif	CGTCA	614	619	MeJA responsive
CsC3H20	CGTCA-motif	CGTCA	1159	1164	MeJA responsive
CsC3H20	CGTCA-motif	CGTCA	1406	1411	MeJA responsive
CsC3H20	CGTCA-motif	CGTCA	1854	1859	MeJA responsive
CsC3H20	CGTCA-motif	CGTCA	1908	1913	MeJA responsive
CsC3H20	CGTCA-motif	CGTCA	2058	2063	MeJA responsive
CsC3H20	CGTCA-motif	CGTCA	2118	2123	MeJA responsive
CsC3H20	CGTCA-motif	CGTCA	2154	2159	MeJA responsive
CsC3H20	I-box	AAGATAAGGCT	1629	1639	Light responsive
CsC3H20	GT1-motif	GGTTAA	203	209	Light responsive
CsC3H20	TCA-element	CCATCTTTTT	964	973	Salicylic acid responsive
CsC3H20	TCA-element	TCAGAAGAGG	1064	1073	Salicylic acid responsive
CsC3H20	LTR	CCGAAA	1117	1123	Low temperature responsive
CsC3H21	ABRE	CGTACGTGCA	722	731	Abscisic acid responsive
CsC3H21	ABRE	ACGTG	725	730	Abscisic acid responsive
CsC3H21	Sp1	GGGCGG	657	663	Light responsive
CsC3H21	GT1-motif	GGTTAAT	270	277	Light responsive
CsC3H21	O2-site	GATGACATGG	50	59	Zein metabolism regulation
CsC3H21	G-box	TACGTG	724	730	Light responsive
CsC3H21	GC-motif	CCCCCG	894	900	Anoxic specific inducibility
CsC3H21	Box 4	ATTAAT	361	367	Light responsive
CsC3H21	CAT-box	GCCACT	753	759	Meristem expression
CsC3H21	CAT-box	GCCACT	962	968	Meristem expression
CsC3H22	WUN-motif	AAATTTCCT	2063	2072	Wound responsive
CsC3H22	CGTCA-motif	CGTCA	54	59	MeJA responsive
CsC3H22	CGTCA-motif	CGTCA	286	291	MeJA responsive
CsC3H22	CGTCA-motif	CGTCA	380	385	MeJA responsive
CsC3H22	CGTCA-motif	CGTCA	443	448	MeJA responsive
CsC3H22	CGTCA-motif	CGTCA	459	464	MeJA responsive
CsC3H22	CGTCA-motif	CGTCA	1324	1329	MeJA responsive
CsC3H22	CGTCA-motif	CGTCA	1331	1336	MeJA responsive
CsC3H22	CGTCA-motif	CGTCA	2151	2156	MeJA responsive
CsC3H22	CGTCA-motif	CGTCA	2381	2386	MeJA responsive
CsC3H22	CGTCA-motif	CGTCA	2554	2559	MeJA responsive
CsC3H22	ABRE	AACCCGG	229	236	Abscisic acid responsive
CsC3H22	ABRE	ACGTG	378	383	Abscisic acid responsive
CsC3H22	ABRE	GCAACGTGTC	1777	1786	Abscisic acid responsive
CsC3H22	ARE	AAACCA	260	266	Anaerobic induction
CsC3H22	ACA-motif	ATCGACAGCCATT	2607	2619	Light responsive
CsC3H22	O2-site	GATGATGTGG	1639	1648	Zein metabolism regulation
CsC3H22	TGA-element	AACGAC	1849	1855	auxin-responsive element
CsC3H22	MBS	CAACTG	649	655	Drought inducibility
CsC3H22	MBS	CAACTG	1697	1703	Drought inducibility
CsC3H22	MBS	CAACTG	2292	2298	Drought inducibility
CsC3H22	CCAAT-box	CAACGG	162	168	MYBHv1 binding site
CsC3H22	CCAAT-box	CAACGG	1151	1157	MYBHv1 binding site
CsC3H22	CCAAT-box	CAACGG	1513	1519	MYBHv1 binding site
CsC3H22	GARE-motif	TCTGTTG	661	668	Gibberellin responsive
CsC3H22	GARE-motif	TCTGTTG	1495	1502	Gibberellin responsive
CsC3H22	GC-motif	CCCCCG	2078	2084	Anoxic specific inducibility
CsC3H22	LTR	CCGAAA	1121	1127	Low-temperature responsive
CsC3H22	LTR	CCGAAA	2590	2596	Low-temperature responsive
CsC3H22	TGACG-motif	TGACG	54	59	MeJA responsive
CsC3H22	TGACG-motif	TGACG	286	291	MeJA responsive
CsC3H22	TGACG-motif	TGACG	380	385	MeJA responsive
CsC3H22	TGACG-motif	TGACG	443	448	MeJA responsive
CsC3H22	TGACG-motif	TGACG	459	464	MeJA responsive
CsC3H22	TGACG-motif	TGACG	1324	1329	MeJA responsive
CsC3H22	TGACG-motif	TGACG	1331	1336	MeJA responsive
CsC3H22	TGACG-motif	TGACG	2151	2156	MeJA responsive
CsC3H22	TGACG-motif	TGACG	2381	2386	MeJA responsive
CsC3H22	TGACG-motif	TGACG	2554	2559	MeJA responsive
CsC3H22	CAT-box	GCCACT	1518	1524	Meristem expression
CsC3H22	CAT-box	GCCACT	1630	1636	Meristem expression
CsC3H22	LAMP-element	CTTTATCA	797	805	Light responsive
CsC3H22	ATCT-motif	AATCTAATCC	1295	1304	Light responsive
CsC3H22	G-box	CACGAC	297	303	Light responsive
CsC3H22	G-box	CACGTC	378	384	Light responsive
CsC3H22	AE-box	AGAAACTT	2156	2164	Light responsive
CsC3H23	LTR	CCGAAA	892	898	Low temperature responsive
CsC3H23	TATC-box	TATCCCA	1087	1094	Gibberellin responsive
CsC3H23	I-box	GTATAAGGCC	619	628	Light responsive
CsC3H23	LAMP-element	CTTTATCA	782	790	Light responsive
CsC3H23	AuxRR-core	GGTCCAT	581	588	Auxin responsive
CsC3H23	AuxRR-core	GGTCCAT	610	617	Auxin responsive
CsC3H23	G-box	CACGAC	411	417	Light responsive
CsC3H23	G-box	TACGTG	697	703	Light responsive
CsC3H23	ABRE	ACGTG	698	703	Abscisic acid responsive
CsC3H23	ABRE	GCAACGTGTC	1120	1129	Abscisic acid responsive
CsC3H23	ACA-motif	AATCACAACCATA	865	877	Light responsive
CsC3H23	ARE	AAACCA	650	656	Anaerobic induction
CsC3H23	ARE	AAACCA	1047	1053	Anaerobic induction
CsC3H23	TGA-element	AACGAC	833	839	Auxin responsive
CsC3H23	MBS	CAACTG	488	494	Drought inducibility
CsC3H23	MBS	CAACTG	775	781	Drought inducibility
CsC3H24	G-box	CACGAC	248	254	Light responsive
CsC3H24	G-box	CACGTC	1204	1210	Light responsive
CsC3H24	GTGGC-motif	GATTCTGTGGC	1459	1469	Light responsive
CsC3H24	TGACG-motif	TGACG	1070	1075	MeJA responsive
CsC3H24	TGACG-motif	TGACG	1746	1751	MeJA responsive
CsC3H24	TGACG-motif	TGACG	1844	1849	MeJA responsive
CsC3H24	CAT-box	GCCACT	531	537	Meristem expression
CsC3H24	TCA-element	CCATCTTTTT	160	170	Salicylic acid responsive
CsC3H24	TCA-element	TCAGAAGAGG	788	797	Salicylic acid responsive
CsC3H24	LTR	CCGAAA	1407	1413	Low temperature responsive
CsC3H24	LTR	CCGAAA	1919	1925	Low temperature responsive
CsC3H24	TGA-element	AACGAC	288	294	Auxin responsive
CsC3H24	ACE	GACACGTATG	1580	1589	Light responsive
CsC3H24	MBS	CAACTG	590	596	Drought inducibility
CsC3H24	MBS	CAACTG	962	968	Drought inducibility
CsC3H24	MBS	CAACTG	1706	1712	Drought inducibility
CsC3H24	MBS	CAACTG	1933	1939	Drought inducibility
CsC3H24	MBS	CAACTG	2017	2023	Drought inducibility
CsC3H24	O2-site	GATGA(C/T)(A/G)TG(A/G)	70	78	Zein metabolism regulation
CsC3H24	Sp1	GGGCGG	945	951	Light responsive
CsC3H24	CGTCA-motif	CGTCA	1070	1075	MeJA responsive
CsC3H24	CGTCA-motif	CGTCA	1746	1751	MeJA responsive
CsC3H24	CGTCA-motif	CGTCA	1844	1849	MeJA responsive
CsC3H24	ABRE	ACGTG	1205	1210	Abscisic acid responsive
CsC3H25	MBS	CAACTG	296	302	Drought inducibility
CsC3H25	MBS	CAACTG	658	664	Drought inducibility
CsC3H25	P-box	CCTTTTG	805	812	Gibberellin responsive
CsC3H25	P-box	CCTTTTG	945	952	Gibberellin responsive
CsC3H25	ARE	AAACCA	238	244	Anaerobic induction
CsC3H25	MRE	AACCTAA	230	237	Light responsive
CsC3H25	TCA-element	CCATCTTTTT	488	497	Salicylic acid responsive
CsC3H25	TCA-element	CCATCTTTTT	946	955	Salicylic acid responsive
CsC3H25	O2-site	GATGATGTGG	721	730	Zein metabolism regulation
CsC3H26	GATT-motif	CTCCTGATTGGA	1334	1345	Light responsive
CsC3H26	MBS	CAACTG	523	529	Drought inducibility
CsC3H26	MBS	CAACTG	1084	1090	Drought inducibility
CsC3H26	MBS	CAACTG	2219	2225	Drought inducibility
CsC3H26	Box III	atCATTTTCACt	817	828	protein binding site
CsC3H26	chs-CMA2a	TCACTTGA	1051	1059	Light responsive
CsC3H26	O2-site	GATGATGTGG	1318	1327	Zein metabolism regulation
CsC3H26	ARE	AAACCA	1164	1170	Anaerobic induction
CsC3H26	ARE	AAACCA	1592	1598	Anaerobic induction
CsC3H26	ARE	AAACCA	2462	2468	Anaerobic induction
CsC3H26	ABRE	ACGTG	24	29	Abscisic acid responsive
CsC3H26	ABRE	ACGTG	55	60	Abscisic acid responsive
CsC3H26	ABRE	ACGTG	104	109	Abscisic acid responsive
CsC3H26	ABRE	CACGTG	851	857	Abscisic acid responsive
CsC3H26	ABRE	ACGTG	852	857	Abscisic acid responsive
CsC3H26	ABRE	CACGTG	959	965	Abscisic acid responsive
CsC3H26	ABRE	ACGTG	960	965	Abscisic acid responsive
CsC3H26	CGTCA-motif	CGTCA	26	31	MeJA responsive
CsC3H26	CGTCA-motif	CGTCA	1559	1564	MeJA responsive
CsC3H26	AuxRR-core	GGTCCAT	2334	2341	Auxin responsive
CsC3H26	AE-box	AGAAACAA	539	547	Light responsive
CsC3H26	AE-box	AGAAACTT	2175	2183	Light responsive
CsC3H26	G-box	CACGTC	24	30	Light responsive
CsC3H26	G-box	CACGTC	104	110	Light responsive
CsC3H26	G-box	CACGAC	760	766	Light responsive
CsC3H26	G-box	CACGTG	851	857	Light responsive
CsC3H26	G-box	GCCACGTGGA	957	966	Light responsive
CsC3H26	G-box	CACGTG	959	965	Light responsive
CsC3H26	GATA-motif	GATAGGG	814	821	Light responsive
CsC3H26	GATA-motif	GATAGGA	826	833	Light responsive
CsC3H26	TCA-element	TCAGAAGAGG	2607	2616	Salicylic acid responsive
CsC3H26	CAT-box	GCCACT	10	16	Meristem expression
CsC3H26	CAT-box	GCCACT	1307	1313	Meristem expression
CsC3H26	CAT-box	GCCACT	1432	1438	Meristem expression
CsC3H26	TCCC-motif	TCTCCCT	1829	1836	Light responsive
CsC3H26	TGACG-motif	TGACG	26	31	MeJA responsive
CsC3H26	TGACG-motif	TGACG	1559	1564	MeJA responsive
CsC3H26	MRE	AACCTAA	188	195	Light responsive
CsC3H26	Box 4	ATTAAT	1756	1762	Light responsive
CsC3H26	TATC-box	TATCCCA	613	620	Gibberellin responsive
CsC3H26	TATC-box	TATCCCA	676	683	Gibberellin responsive
CsC3H26	LTR	CCGAAA	1519	1525	Low temperature responsive
CsC3H26	LTR	CCGAAA	1693	1699	Low temperature responsive
CsC3H26	G-Box	CACGTT	55	61	Light responsive
CsC3H26	G-Box	CACGTG	851	857	Light responsive
CsC3H26	G-Box	CACGTG	959	965	Light responsive
CsC3H27	GT1-motif	GGTTAAT	1396	1403	Light responsive
CsC3H27	GT1-motif	GGTTAA	1397	1403	Light responsive
CsC3H27	ARE	AAACCA	204	210	Anaerobic induction
CsC3H27	ARE	AAACCA	1049	1055	Anaerobic induction
CsC3H27	ABRE	ACGTG	650	655	Abscisic acid responsive
CsC3H27	CGTCA-motif	CGTCA	74	79	MeJA responsive
CsC3H27	CCAAT-box	CAACGG	503	509	MYBHv1 binding site
CsC3H27	MBS	CAACTG	556	562	Drought inducibility
CsC3H27	TCT-motif	TCTTAC	1177	1183	Light responsive
CsC3H27	chs-CMA2a	TCACTTGA	195	203	Light responsive
CsC3H27	TGACG-motif	TGACG	74	79	MeJA responsive
CsC3H27	CAT-box	GCCACT	275	281	Meristem expression
CsC3H27	CAT-box	GCCACT	1016	1022	Meristem expression
CsC3H27	MRE	AACCTAA	164	171	Light responsive
CsC3H27	Box II	TGGTAATAA	1233	1242	Light responsive
CsC3H27	P-box	CCTTTTG	1334	1341	Gibberellin responsive
CsC3H27	TC-rich repeats	GTTTTCTTAC	1177	1186	Defense and stress responsive
CsC3H27	G-box	CACGTC	649	655	Light responsive
CsC3H27	G-box	GCCACGTGGA	1100	1109	Light responsive
CsC3H27	CAG-motif	GAAAGGCAGAC	995	1005	Light responsive
CsC3H28	TCA-element	CCATCTTTTT	1172	1181	Salicylic acid responsive
CsC3H28	TCCC-motif	TCTCCCT	900	907	Light responsive
CsC3H28	MRE	AACCTAA	487	494	Light responsive
CsC3H28	MRE	AACCTAA	1024	1031	Light responsive
CsC3H28	LTR	CCGAAA	733	739	Low temperature responsive
CsC3H28	TC-rich repeats	ATTCTCTAAC	1123	1132	Defense and stress responsive
CsC3H28	P-box	CCTTTTG	1283	1290	Gibberellin responsive
CsC3H28	circadian	CAAAGATATC	819	828	Circadian control
CsC3H28	AE-box	AGAAACTT	1160	1168	Light responsive
CsC3H28	AE-box	AGAAACAA	1256	1264	Light responsive
CsC3H28	GT1-motif	GGTTAA	240	246	Light responsive
CsC3H28	MBS	CAACTG	279	285	Drought inducibility
CsC3H28	MBS	CAACTG	590	596	Drought inducibility
CsC3H28	CCAAT-box	CAACGG	638	644	MYBHv1 binding site
CsC3H28	TCT-motif	TCTTAC	568	574	Light responsive
CsC3H29	TCA-element	CCATCTTTTT	1297	1306	Salicylic acid responsive
CsC3H29	TCA-element	CCATCTTTTT	1670	1679	Salicylic acid responsive
CsC3H29	CAT-box	GCCACT	49	55	Meristem expression
CsC3H29	CAT-box	GCCACT	103	109	Meristem expression
CsC3H29	CAT-box	GCCACT	1889	1895	Meristem expression
CsC3H29	TGACG-motif	TGACG	128	133	MeJA responsive
CsC3H29	TGACG-motif	TGACG	1405	1410	MeJA responsive
CsC3H29	I-box	ccttatcct	206	215	Light responsive
CsC3H29	I-box	gGATAAGGTG	207	216	Light responsive
CsC3H29	MRE	AACCTAA	1883	1890	Light responsive
CsC3H29	TC-rich repeats	GTTTTCTTAC	1934	1943	Defense and stress responsiveness
CsC3H29	GC-motif	CCCCCG	524	530	Anoxic specific inducibility
CsC3H29	G-Box	CACGTT	671	677	Light responsive
CsC3H29	G-Box	CACGTT	959	965	Light responsive
CsC3H29	G-Box	CACGTG	1222	1228	Light responsive
CsC3H29	G-box	CACGTG	1222	1228	Light responsive
CsC3H29	G-box	TACGTG	1598	1604	Light responsive
CsC3H29	GATA-motif	AAGGATAAGG	205	215	Light responsive
CsC3H29	ATC-motif	TGCTATCCA	1349	1358	Light responsive
CsC3H29	TGGCA	GACACCAAGTGGCA	4	17	Light responsive
CsC3H29	ABRE	ACGTG	672	677	Abscisic acid responsive
CsC3H29	ABRE	ACGTG	959	964	Abscisic acid responsive
CsC3H29	ABRE	CGCACGTGTC	1220	1229	Abscisic acid responsive
CsC3H29	ABRE	CACGTG	1222	1228	Abscisic acid responsive
CsC3H29	ABRE	ACGTG	1223	1228	Abscisic acid responsive
CsC3H29	ABRE	ACGTG	1599	1604	Abscisic acid responsive
CsC3H29	CGTCA-motif	CGTCA	128	133	MeJA responsive
CsC3H29	CGTCA-motif	CGTCA	1405	1410	MeJA responsive
CsC3H29	TCT-motif	TCTTAC	1080	1086	Light responsive
CsC3H29	MBS	CAACTG	491	497	Drought inducibility
CsC3H29	MBS	CAACTG	1928	1934	Drought inducibility
CsC3H29	CCAAT-box	CAACGG	527	533	MYBHv1 binding site
CsC3H29	chs-CMA2a	TCACTTGA	349	357	Light responsive
CsC3H3	circadian	CAAAGATATC	126	135	Circadian control
CsC3H3	GT1-motif	GGTTAAT	324	331	Light responsive
CsC3H30	LAMP-element	CTTTATCA	219	227	Light responsive
CsC3H30	DRE	TACCGACAT	351	360	Dehydration, low-temp, salt stresses
CsC3H30	ABRE	ACGTG	276	281	Abscisic acid responsive
CsC3H30	ABRE	CACGTG	1004	1010	Abscisic acid responsive
CsC3H30	ABRE	ACGTG	1005	1010	Abscisic acid responsive
CsC3H30	ABRE	ACGTG	1109	1114	Abscisic acid responsive
CsC3H30	RY-element	CATGCATG	1676	1684	Seed specific regulation
CsC3H30	TCT-motif	TCTTAC	1350	1356	Light responsive
CsC3H30	CGTCA-motif	CGTCA	92	97	MeJA responsive
CsC3H30	CGTCA-motif	CGTCA	265	270	MeJA responsive
CsC3H30	CGTCA-motif	CGTCA	286	291	MeJA responsive
CsC3H30	CGTCA-motif	CGTCA	307	312	MeJA responsive
CsC3H30	CGTCA-motif	CGTCA	1525	1530	MeJA responsive
CsC3H30	CGTCA-motif	CGTCA	1953	1958	MeJA responsive
CsC3H30	G-box	CACGTG	1004	1010	Light responsive
CsC3H30	G-box	CAGACGTGGCA	1106	1116	Light responsive
CsC3H30	G-box	CACGTC	1108	1114	Light responsive
CsC3H30	G-box	CACGAC	1321	1327	Light responsive
CsC3H30	ARE	AAACCA	409	415	Anaerobic induction
CsC3H30	ARE	AAACCA	994	1000	Anaerobic induction
CsC3H30	O2-site	GATGA(C/T)(A/G)TG(A/G)	161	169	Metabolism regulation
CsC3H30	G-Box	CACGTT	275	281	Light responsive
CsC3H30	G-Box	CACGTG	1004	1010	Light responsive
CsC3H30	TCA-element	TCAGAAGAGG	1079	1088	salicylic acid responsive
CsC3H30	LTR	CCGAAA	2053	2059	Low temperature responsive
CsC3H30	LTR	CCGAAA	2084	2090	Low temperature responsive
CsC3H30	CCAAT-box	CAACGG	78	84	MYBHv1 binding site
CsC3H30	CCAAT-box	CAACGG	1889	1895	MYBHv1 binding site
CsC3H30	TGACG-motif	TGACG	92	97	MeJA responsive
CsC3H30	TGACG-motif	TGACG	265	270	MeJA responsive
CsC3H30	TGACG-motif	TGACG	286	291	MeJA responsive
CsC3H30	TGACG-motif	TGACG	307	312	MeJA responsive
CsC3H30	TGACG-motif	TGACG	1525	1530	MeJA responsive
CsC3H30	TGACG-motif	TGACG	1953	1958	MeJA responsive
CsC3H30	TC-rich-repeats	ATTCTCTAAC	168	177	Defense and stress responsive
CsC3H30	TC-rich-repeats	GTTTTCTTAC	1367	1376	Defense and stress responsive
CsC3H30	chs-CMA2a	TCACTTGA	87	95	Light responsive
CsC3H31	TGACG-motif	TGACG	598	603	MeJA responsive
CsC3H31	CGTCA-motif	CGTCA	598	603	MeJA responsive
CsC3H31	P-box	CCTTTTG	795	802	Gibberellin responsive
CsC3H31	GATA-motif	GATAGGA	334	341	Light responsive
CsC3H31	MBS	CAACTG	649	655	Drought inducibility
CsC3H31	ABRE	TACGGTC	265	272	abscisic acid responsive
CsC3H31	TCT-motif	TCTTAC	269	275	Light responsive
CsC3H32	TCT-motif	TCTTAC	515	521	Light responsive
CsC3H32	CCAAT-box	CAACGG	1064	1070	MYBHv1 binding site
CsC3H32	G-box	CACGAC	347	353	Light responsive
CsC3H32	G-box	CACGAC	353	359	Light responsive
CsC3H32	G-box	CACGAC	419	425	Light responsive
CsC3H32	TCCC-motif	TCTCCCT	640	647	Light responsive
CsC3H32	LTR	CCGAAA	256	262	Low temperature responsive
CsC3H32	LTR	CCGAAA	729	735	Low temperature responsive
CsC3H32	GT1-motif	GGTTAAT	106	113	light responsive element
CsC3H32	GT1-motif	GGTTAA	107	113	light responsive element
CsC3H32	GT1-motif	GGTTAAT	1146	1153	light responsive element
CsC3H32	3-AF1 binding site	TAAGAGAGGAA	981	991	light responsive element
CsC3H32	GC-motif	CCCCCG	763	769	Anoxic specific inducibility
CsC3H32	MBS	CAACTG	1003	1009	Drought inducibility
CsC3H32	CGTCA-motif	CGTCA	906	911	MeJA responsive
CsC3H32	CGTCA-motif	CGTCA	1049	1054	MeJA responsive
CsC3H32	AE-box	AGAAACAA	528	536	Light responsive
CsC3H32	TGACG-motif	TGACG	906	911	MeJA responsive
CsC3H32	TGACG-motif	TGACG	1049	1054	MeJA responsive
CsC3H33	TC-rich repeats	ATTCTCTAAC	422	431	Defense and stress responsiveness
CsC3H33	ARE	AAACCA	660	666	Anaerobic induction
CsC3H33	TGA-element	AACGAC	356	362	Auxin responsive
CsC3H33	LTR	CCGAAA	77	83	Low temperature responsive
CsC3H33	TCT-motif	TCTTAC	513	519	Light responsive
CsC3H33	ACE	GACACGTATG	391	400	Light responsive
CsC3H34	TCT-motif	TCTTAC	560	566	Light responsive
CsC3H34	GATA-motif	AAGGATAAGG	660	669	Light responsive
CsC3H34	chs-CMA2a	TCACTTGA	778	786	Light responsive
CsC3H34	GCN4_motif	TGAGTCA	398	405	Endosperm expression
CsC3H34	TCA-element	CCATCTTTTT	299	308	Salicylic acid responsive
CsC3H34	ARE	AAACCA	369	375	Anaerobic induction
CsC3H34	ARE	AAACCA	937	943	Anaerobic induction
CsC3H34	TGA-element	AACGAC	644	650	auxin-responsive element
CsC3H34	G-box	CACGAC	328	334	Light responsive
CsC3H34	G-box	CACGAC	854	860	Light responsive
CsC3H34	LTR	CCGAAA	171	177	Low temperature responsive
CsC3H35	G-box	TACGTG	87	93	Light responsive
CsC3H35	G-box	CACGTC	349	355	Light responsive
CsC3H35	TGA-element	AACGAC	1256	1262	auxin-responsive element
CsC3H35	ABRE	ACGTG	87	92	Abscisic acid responsive
CsC3H35	ABRE	AACCCGG	289	296	Abscisic acid responsive
CsC3H35	ABRE	ACGTG	298	303	Abscisic acid responsive
CsC3H35	ABRE	ACGTG	350	355	Abscisic acid responsive
CsC3H35	GARE-motif	TCTGTTG	319	326	Gibberellin responsive
CsC3H35	circadian	CAAAGATATC	855	864	Circadian control
CsC3H35	MBS	CAACTG	834	840	Drought inducibility
CsC3H35	MBS	CAACTG	1050	1056	Drought inducibility
CsC3H35	MBS	CAACTG	1145	1151	Drought inducibility
CsC3H35	GC-motif	CCCCCG	875	881	Anoxic specific inducibility
CsC3H35	CGTCA-motif	CGTCA	348	353	MeJA responsive
CsC3H35	G-Box	CACGTT	298	304	Light responsive
CsC3H35	ARE	AAACCA	1139	1145	Anaerobic induction
CsC3H35	AE-box	AGAAACAA	323	331	Light responsive
CsC3H35	TGACG-motif	TGACG	348	353	MeJA responsive
CsC3H35	CAT-box	GCCACT	55	61	Meristem expression
CsC3H35	CAT-box	GCCACT	61	67	Meristem expression
CsC3H35	CAT-box	GCCACT	786	792	Meristem expression
CsC3H4	TGACG-motif	TGACG	519	524	MeJA responsive
CsC3H4	GARE-motif	TCTGTTG	1404	1411	Gibberellin responsive
CsC3H4	TGA-element	AACGAC	962	968	auxin-responsive element
CsC3H4	ARE	AAACCA	441	447	Anaerobic induction
CsC3H4	ARE	AAACCA	1234	1240	Anaerobic induction
CsC3H4	LAMP-element	CTTTATCA	1773	1781	Light responsive
CsC3H4	O2-site	GATGATGTGG	511	520	Zein metabolism regulation
CsC3H4	O2-site	GATGACATGG	1057	1066	Zein metabolism regulation
CsC3H4	GATA-motif	AAGATAAGATT	1840	1851	Light responsive
CsC3H4	I-box	AGATAAGG	851	859	Light responsive
CsC3H4	I-box	cCATATCCAAT	1551	1561	Light responsive
CsC3H4	CGTCA-motif	CGTCA	519	524	MeJA responsive
CsC3H4	AE-box	AGAAACAA	1815	1823	Light responsive
CsC3H4	GT1-motif	GGTTAA	168	174	Light responsive
CsC3H4	G-box	CACGTC	193	199	Light responsive
CsC3H4	G-box	CACGTG	721	727	Light responsive
CsC3H4	G-box	GCCACGTGGA	1029	1038	Light responsive
CsC3H4	G-box	CACGTG	1031	1037	Light responsive
CsC3H4	G-Box	CACGTG	721	727	Light responsive
CsC3H4	G-Box	CACGTG	1031	1037	Light responsive
CsC3H4	P-box	CCTTTTG	671	678	Gibberellin responsive
CsC3H4	ABRE	ACGTG	194	199	Abscisic acid responsive
CsC3H4	ABRE	GCAACGTGTC	520	529	Abscisic acid responsive
CsC3H4	ABRE	CACGTG	721	727	Abscisic acid responsive
CsC3H4	ABRE	ACGTG	722	727	Abscisic acid responsive
CsC3H4	ABRE	CACGTG	1031	1037	Abscisic acid responsive
CsC3H4	ABRE	ACGTG	1032	1037	Abscisic acid responsive
CsC3H4	LTR	CCGAAA	129	135	Low temperature responsive
CsC3H4	TCA-element	CCATCTTTTT	968	977	Salicylic acid responsive
CsC3H4	TCA-element	CCATCTTTTT	1819	1828	Salicylic acid responsive
CsC3H4	CAT-box	GCCACT	1178	1184	Meristem Expression
CsC3H5	ARE	AAACCA	102	108	Anaerobic induction
CsC3H5	ARE	AAACCA	913	919	Anaerobic induction
CsC3H5	TGACG-motif	TGACG	9	14	MeJA responsive
CsC3H5	MBS	CAACTG	521	527	Drought inducibility
CsC3H5	O2-site	GATGACATGG	603	612	Zein metabolism regulation
CsC3H5	CGTCA-motif	CGTCA	9	14	MeJA responsive
CsC3H5	I-box	AGATAAGG	92	100	Light responsive
CsC3H5	AuxRR-core	GGTCCAT	1	8	Auxin responsive
CsC3H5	AuxRR-core	GGTCCAT	491	498	Auxin responsive
CsC3H5	G-box	TACGTG	710	716	Light responsive
CsC3H5	ABRE	ACGTG	711	716	Abscisic acid responsive
CsC3H5	P-box	CCTTTTG	157	164	Gibberellin responsive
CsC3H6	CGTCA-motif	CGTCA	1089	1094	MeJA responsive
CsC3H6	TCCC-motif	TCTCCCT	661	668	Light responsive
CsC3H6	I-box	gGATAAGGTG	10	19	Light responsive
CsC3H6	TGACG-motif	TGACG	1089	1094	MeJA responsive
CsC3H6	MBS	CAACTG	983	989	Drought inducibility
CsC3H6	CAT-box	GCCACT	151	157	Meristem Expression
CsC3H6	CAT-box	GCCACT	813	819	Meristem Expression
CsC3H6	G-Box	CACGTG	243	249	Light responsive
CsC3H6	ABRE	CACGTG	243	249	Abscisic acid responsive
CsC3H6	ABRE	ACGTG	244	249	Abscisic acid responsive
CsC3H6	G-box	GCCACGTGGA	241	250	Light responsive
CsC3H6	G-box	CACGTG	243	249	Light responsive
CsC3H7	TCCC-motif	TCTCCCT	562	569	Light responsive
CsC3H7	ABRE	ACGTG	813	818	Abscisic acid responsive
CsC3H7	ARE	AAACCA	303	309	Anaerobic induction
CsC3H7	GATA-motif	GATAGGA	186	193	Light responsive
CsC3H7	G-box	CACGTC	812	818	Light responsive
CsC3H8	CGTCA-motif	CGTCA	55	60	MeJA responsive
CsC3H8	CGTCA-motif	CGTCA	290	295	MeJA responsive
CsC3H8	CGTCA-motif	CGTCA	1096	1101	MeJA responsive
CsC3H8	TGACG-motif	TGACG	55	60	MeJA responsive
CsC3H8	TGACG-motif	TGACG	290	295	MeJA responsive
CsC3H8	TGACG-motif	TGACG	1096	1101	MeJA responsive
CsC3H8	MBS	CAACTG	152	158	Drought inducibility
CsC3H8	ARE	AAACCA	156	162	Anaerobic induction
CsC3H8	ARE	AAACCA	1119	1125	Anaerobic induction
CsC3H8	ABRE	ACGTG	292	297	Abscisic acid responsive
CsC3H8	ABRE	ACGTG	426	431	Abscisic acid responsive
CsC3H8	ABRE	ACGTG	660	665	Abscisic acid responsive
CsC3H8	TCT-motif	TCTTAC	1130	1136	Light responsive
CsC3H8	G-Box	CACGTT	425	431	Light responsive
CsC3H8	G-Box	CACGTT	659	665	Light responsive
CsC3H8	CAT-box	GCCACT	221	227	Meristem Expression
CsC3H8	G-box	CACGTC	291	297	Light responsive
CsC3H8	MRE	AACCTAA	62	69	Light responsive
CsC3H9	TCA-element	CCATCTTTTT	1473	1483	Salicylic acid responsive
CsC3H9	GC-motif	CCCCCG	889	895	Anoxic specific inducibility
CsC3H9	G-Box	CACGTG	1121	1127	Light responsive
CsC3H9	TCT-motif	TCTTAC	455	461	Light responsive
CsC3H9	TCT-motif	TCTTAC	1064	1070	Light responsive
CsC3H9	TCT-motif	TCTTAC	1085	1091	Light responsive
CsC3H9	ABRE	ACGTG	222	227	Abscisic acid responsive
CsC3H9	ABRE	ACGTG	536	541	Abscisic acid responsive
CsC3H9	ABRE	CACGTG	1121	1127	Abscisic acid responsive
CsC3H9	ABRE	ACGTG	1122	1127	Abscisic acid responsive
CsC3H9	P-box	CCTTTTG	1030	1037	Gibberellin responsive
CsC3H9	GT1-motif	GGTTAA	517	523	Light responsive
CsC3H9	GT1-motif	GGTTAA	1163	1169	Light responsive
CsC3H9	G-box	CCACGTAA	220	228	Light responsive
CsC3H9	G-box	TACGTG	221	227	Light responsive
CsC3H9	G-box	TACGTG	535	541	Light responsive
CsC3H9	G-box	CACGTG	1121	1127	Light responsive
CsC3H9	circadian	CAAAGATATC	463	472	Circadian control
CsC3H9	MRE	AACCTAA	1165	1172	Light responsive
CsC3H9	chs-CMA2a	TCACTTGA	775	783	Light responsive
CsC3H9	CGTCA-motif	CGTCA	363	368	MeJA responsive
CsC3H9	CGTCA-motif	CGTCA	1050	1055	MeJA responsive
CsC3H9	CGTCA-motif	CGTCA	1118	1123	MeJA responsive
CsC3H9	CGTCA-motif	CGTCA	1209	1214	MeJA responsive
CsC3H9	CGTCA-motif	CGTCA	1290	1295	MeJA responsive
CsC3H9	Box 4	ATTAAT	730	736	Light responsive
CsC3H9	TGACG-motif	TGACG	363	368	MeJA responsive
CsC3H9	TGACG-motif	TGACG	1050	1055	MeJA responsive
CsC3H9	TGACG-motif	TGACG	1118	1123	MeJA responsive
CsC3H9	TGACG-motif	TGACG	1209	1214	MeJA responsive
CsC3H9	TGACG-motif	TGACG	1290	1295	MeJA responsive
CsC3H9	MBS	CAACTG	425	431	Drought inducibility
CsC3H9	ARE	AAACCA	879	885	Anaerobic induction
CsC3H9	SARE	TTCGACCATCTT	1476	1487	Salicylic acid responsive
